# Conserved Rhizosphere Microbiomes and Metabolic Functions Across Diverse Grapevine Rootstocks: Implications for Plant Elemental Composition

**DOI:** 10.64898/2026.01.14.698671

**Authors:** Joel F. Swift, Grace E. Trello, Zachary N. Harris, Zoë Migicovsky, Allison J. Miller

## Abstract

**Background:** While grapevine rootstocks are essential to commercial viticulture, researchers still lack a complete understanding of how these root systems and their associated microbiomes influence the vine’s mineral nutrition. Previous research has shown that rootstocks with similar pedigrees, reflecting the limited number of parental genotypes in the breeding pool, affect both the vine’s elemental profile and microbiome composition. Here, we extend this work by surveying a broader diversity of rootstock genotypes representing distinct parentage groups across multiple scions and by assessing both functional and taxonomic associations between the rhizosphere metagenome and vine elemental composition.

**Results:** We used a rootstock diversity trial with ten rootstock genotypes grafted to one of two scions to simultaneously characterize the rhizosphere metagenome and elemental composition of both berries and roots. We found that elemental composition varied strongly among vine compartments, while scion and rootstock had comparatively minor effects. Berries of ‘Cabernet Sauvignon’ contained higher concentrations of boron, potassium, and phosphorus than those of ‘Chardonnay’. Only three elements in root tissues differed among rootstock genotypes, and these differences were unrelated to genetic relatedness among rootstocks. Rhizosphere microbiome composition was also conserved across rootstocks, suggesting that diverse genotypes recruit a consistent microbial community with similar functional potential. By linking rhizosphere microbiome profiles with root elemental composition, we found that *Streptomyces* and *Mesorhizobium* were significantly associated with elemental patterns, showing negative correlations with a principal component heavily loaded for molybdenum, cadmium, potassium, and iron.

**Conclusions:** Our findings suggest that vine compartment exerts a dominant influence on elemental composition, while rootstock genotypes have comparatively modest effects. Despite the overall conservation of the rhizosphere microbiome, specific microbial taxa were linked to elemental variation, highlighting potential microbe-element associations that may influence nutrient dynamics in the grapevine rhizosphere. These results provide a foundation for disentangling how root-associated microbes contribute to vine mineral nutrition, or vice versa, across diverse rootstock genotypes.
