## Supplemental Tables for "Conserved Rhizosphere Microbiomes and Metabolic Functions Across Diverse Grapevine Rootstocks: Implications for Plant Elemental Composition"

### Sheet: Table S1
Rootstock	Parent 1	Parent 2
Kober 5BB	V. berlandieri	V. riparia
Teleki 5C	V. berlandieri	V. riparia
420A	V. berlandieri	V. riparia
101-14 MGT	V. riparia	V. rupestris
3309 Couderc	V. riparia	V. rupestris
Schwarzmann	V. riparia	V. rupestris
1103 Paulsen	V. berlandieri	V. rupestris
110 Richter	V. berlandieri	V. rupestris
140 Ruggeri	V. berlandieri	V. rupestris
775 Paulsen	V. berlandieri	V. rupestris

### Sheet: Table S2
Element	term	npar	logLik	AIC	LRT	df	p.value
Al	Block	24	-91.09	230.17	0	1	1
Al	Year	24	-91.09	230.17	0	1	1
As	Block	24	-101.29	250.59	0.01	1	0.94
As	Year	24	-101.29	250.58	0	1	1
B	Block	24	-75.03	198.06	0.39	1	0.53
B	Year	24	-75.37	198.74	1.07	1	0.3
Ca	Block	24	-93.92	235.84	0	1	1
Ca	Year	24	-93.92	235.84	0	1	1
Cd	Block	24	-117.21	282.43	0	1	1
Cd	Year	24	-117.21	282.43	0	1	1
Co	Block	24	-80.62	209.24	0	1	1
Co	Year	24	-80.62	209.24	0	1	1
Cu	Block	24	-110.36	268.72	3.6	1	0.06
Cu	Year	24	-108.56	265.11	0	1	1
Fe	Block	24	-82.42	212.85	0	1	1
Fe	Year	24	-82.42	212.85	0	1	1
K	Block	24	-82.57	213.14	7.65	1	0.01
K	Year	24	-78.75	205.49	0	1	1
Mg	Block	24	-99.69	247.37	0.1	1	0.75
Mg	Year	24	-99.63	247.27	0	1	1
Mn	Block	24	-68.7	185.4	0	1	1
Mn	Year	24	-68.7	185.4	0	1	1
Mo	Block	24	-106.38	260.76	0	1	1
Mo	Year	24	-106.44	260.88	0.11	1	0.74
Na	Block	24	-101.48	250.95	0	1	0.96
Na	Year	24	-101.47	250.95	0	1	1
Ni	Block	24	-103.12	254.23	0	1	0.97
Ni	Year	24	-103.11	254.23	0	1	1
P	Block	24	-151.05	350.1	1.48	1	0.22
P	Year	24	-150.31	348.62	0	1	1
Rb	Block	24	-152.26	352.52	0.47	1	0.49
Rb	Year	24	-152.32	352.64	0.59	1	0.44
Se	Block	24	-99.77	247.53	0	1	1
Se	Year	24	-99.77	247.53	0	1	1
Sr	Block	24	-92.06	232.13	0.07	1	0.8
Sr	Year	24	-92.03	232.06	0	1	1
Zn	Block	24	-134.01	316.01	0.03	1	0.87
Zn	Year	24	-133.99	315.99	0	1	1

### Sheet: Table S3
Ion	term	SS	NumDF	DenDF	F-statistic	P-value
Al	Rootstock (R)	2.47	9	96	1.08	0.39
Al	Compartment (C)	86.94	1	96	340.69	<0.01
Al	Scion (S)	0.14	1	96	0.55	0.46
Al	R x C	2.33	9	96	1.01	0.44
Al	C x S	0.18	1	96	0.69	0.41
As	Rootstock (R)	3.68	9	92.46	1.3	0.25
As	Compartment (C)	76.79	1	91.98	243.83	<0.01
As	Scion (S)	1.11	1	93.07	3.52	0.06
As	R x C	3.63	9	92.05	1.28	0.26
As	C x S	1.02	1	92.13	3.25	0.07
B	Rootstock (R)	0.98	9	92.13	0.62	0.78
B	Compartment (C)	80.67	1	93.59	454.74	<0.01
B	Scion (S)	4.39	1	93.76	24.73	<0.01
B	R x C	1.54	9	92.39	0.97	0.47
B	C x S	5.94	1	93.94	33.48	<0.01
Ca	Rootstock (R)	2.21	9	96	0.91	0.52
Ca	Compartment (C)	85.36	1	96	315.31	<0.01
Ca	Scion (S)	0.22	1	96	0.81	0.37
Ca	R x C	2.59	9	96	1.06	0.4
Ca	C x S	0.36	1	96	1.33	0.25
Cd	Rootstock (R)	4.29	9	96	1.08	0.38
Cd	Compartment (C)	63.51	1	96	144.41	<0.01
Cd	Scion (S)	0.16	1	96	0.36	0.55
Cd	R x C	5.41	9	96	1.37	0.21
Cd	C x S	0.7	1	96	1.59	0.21
Co	Rootstock (R)	1.67	9	96	0.91	0.52
Co	Compartment (C)	93.65	1	96	456.39	<0.01
Co	Scion (S)	0.01	1	96	0.03	0.86
Co	R x C	1.6	9	96	0.87	0.56
Co	C x S	0	1	96	0	0.96
Cu	Rootstock (R)	2.92	9	94.11	0.91	0.52
Cu	Compartment (C)	69.55	1	93.85	195.53	<0.01
Cu	Scion (S)	1.56	1	94.55	4.38	0.04
Cu	R x C	5.73	9	93.86	1.79	0.08
Cu	C x S	0.28	1	93.87	0.8	0.37
Fe	Rootstock (R)	2	9	96	1.04	0.41
Fe	Compartment (C)	91.8	1	96	430.87	<0.01
Fe	Scion (S)	0.1	1	96	0.48	0.49
Fe	R x C	1.98	9	96	1.03	0.42
Fe	C x S	0.13	1	96	0.62	0.43
K	Rootstock (R)	1.92	9	93.89	1.13	0.35
K	Compartment (C)	89.08	1	93.59	471.59	<0.01
K	Scion (S)	2.39	1	94.49	12.65	<0.01
K	R x C	1.12	9	93.6	0.66	0.75
K	C x S	1.27	1	93.61	6.72	0.01
Mg	Rootstock (R)	6.9	9	94.26	2.53	0.01
Mg	Compartment (C)	72.33	1	94.01	238.74	<0.01
Mg	Scion (S)	2.66	1	94.54	8.79	<0.01
Mg	R x C	4.61	9	94.04	1.69	0.1
Mg	C x S	0.6	1	94.08	1.99	0.16
Mn	Rootstock (R)	1.51	9	96	1.05	0.41
Mn	Compartment (C)	98.43	1	96	614.89	<0.01
Mn	Scion (S)	0.29	1	96	1.8	0.18
Mn	R x C	1.2	9	96	0.83	0.59
Mn	C x S	0	1	96	0	0.99
Mo	Rootstock (R)	5.38	9	87.09	1.71	0.1
Mo	Compartment (C)	69.65	1	91.23	199.37	<0.01
Mo	Scion (S)	0.5	1	95.15	1.44	0.23
Mo	R x C	7.1	9	88.75	2.26	0.03
Mo	C x S	0.14	1	95.75	0.41	0.52
Na	Rootstock (R)	6.05	9	94.34	2.12	0.03
Na	Compartment (C)	72.26	1	94.11	228.28	<0.01
Na	Scion (S)	1.04	1	94.64	3.29	0.07
Na	R x C	5.96	9	94.15	2.09	0.04
Na	C x S	0.98	1	94.19	3.09	0.08
Ni	Rootstock (R)	2.54	9	93.87	0.86	0.56
Ni	Compartment (C)	80.49	1	93.57	245.71	<0.01
Ni	Scion (S)	0.06	1	94.25	0.18	0.67
Ni	R x C	2.01	9	93.62	0.68	0.72
Ni	C x S	0.09	1	93.67	0.27	0.6
P	Rootstock (R)	15.87	9	94	2.06	0.04
P	Compartment (C)	0.72	1	93.71	0.84	0.36
P	Scion (S)	1.56	1	94.38	1.82	0.18
P	R x C	12.66	9	93.73	1.64	0.11
P	C x S	0.51	1	93.75	0.6	0.44
Rb	Rootstock (R)	6.27	9	90.92	0.78	0.63
Rb	Compartment (C)	6.93	1	93.56	7.81	0.01
Rb	Scion (S)	4.46	1	93.23	5.03	0.03
Rb	R x C	5.89	9	91.89	0.74	0.67
Rb	C x S	2.47	1	93.97	2.78	0.1
Se	Rootstock (R)	2.97	9	96	1.08	0.39
Se	Compartment (C)	80.53	1	96	263.35	<0.01
Se	Scion (S)	0.02	1	96	0.05	0.82
Se	R x C	3.46	9	96	1.26	0.27
Se	C x S	0.19	1	96	0.61	0.44
Sr	Rootstock (R)	2.13	9	94.26	0.91	0.52
Sr	Compartment (C)	87.17	1	94.02	336.65	<0.01
Sr	Scion (S)	0	1	94.55	0.02	0.9
Sr	R x C	1.62	9	94.05	0.7	0.71
Sr	C x S	0.89	1	94.09	3.45	0.07
Zn	Rootstock (R)	1.13	9	94.19	0.2	0.99
Zn	Compartment (C)	54.19	1	93.94	87.16	<0.01
Zn	Scion (S)	0.37	1	94.5	0.6	0.44
Zn	R x C	0.84	9	93.97	0.15	1
Zn	C x S	0.37	1	94.02	0.59	0.45

### Sheet: Table S4
Ion	term	SS	NumDF	DenDF	F-statistic	P-value
Al	Parentage (P)	0.71	2	110	1.39	0.25
Al	Compartment (C)	87.12	1	110	341.13	<0.01
Al	Scion (S)	0.14	1	110	0.55	0.46
Al	P x C	0.68	2	110	1.33	0.27
Al	C x S	0.18	1	110	0.69	0.41
As	Parentage (P)	0.92	2	105.91	1.56	0.21
As	Compartment (C)	77.51	1	104.11	263.87	<0.01
As	Scion (S)	0.74	1	105.94	2.52	0.12
As	P x C	1.35	2	104.11	2.29	0.11
As	C x S	1.06	1	104.12	3.62	0.06
B	Parentage (P)	0.12	2	97.99	0.34	0.71
B	Compartment (C)	82.47	1	96.32	471.97	<0.01
B	Scion (S)	4.37	1	107.95	25	<0.01
B	P x C	0.15	2	107.89	0.42	0.66
B	C x S	6.45	1	106.75	36.9	<0.01
Ca	Parentage (P)	0.11	2	110	0.2	0.82
Ca	Compartment (C)	81.53	1	110	300.01	<0.01
Ca	Scion (S)	0.22	1	110	0.79	0.38
Ca	P x C	0.81	2	110	1.49	0.23
Ca	C x S	0.36	1	110	1.31	0.25
Cd	Parentage (P)	0.74	2	110	0.82	0.44
Cd	Compartment (C)	65.09	1	110	144.12	<0.01
Cd	Scion (S)	0.16	1	110	0.35	0.56
Cd	P x C	2.15	2	110	2.39	0.1
Cd	C x S	0.71	1	110	1.56	0.21
Co	Parentage (P)	1.16	2	110	3.06	0.05
Co	Compartment (C)	94.37	1	110	498.39	<0.01
Co	Scion (S)	0.01	1	110	0.04	0.85
Co	P x C	1.08	2	110	2.85	0.06
Co	C x S	0	1	110	0	0.96
Cu	Parentage (P)	0.27	2	108.52	0.37	0.69
Cu	Compartment (C)	71.92	1	107.84	197.98	<0.01
Cu	Scion (S)	1.59	1	108.57	4.37	0.04
Cu	P x C	2.83	2	107.84	3.9	0.02
Cu	C x S	0.28	1	107.85	0.76	0.39
Fe	Parentage (P)	0.64	2	110	1.51	0.23
Fe	Compartment (C)	91.52	1	110	430.74	<0.01
Fe	Scion (S)	0.1	1	110	0.48	0.49
Fe	P x C	0.67	2	110	1.57	0.21
Fe	C x S	0.13	1	110	0.62	0.43
K	Parentage (P)	0.79	2	108.18	2.16	0.12
K	Compartment (C)	86.06	1	107.15	469.78	<0.01
K	Scion (S)	2.5	1	108.24	13.67	<0.01
K	P x C	0.19	2	107.15	0.51	0.6
K	C x S	1.33	1	107.16	7.27	0.01
Mg	Parentage (P)	0.95	2	106.25	1.34	0.27
Mg	Compartment (C)	68.23	1	106.47	193.63	<0.01
Mg	Scion (S)	2.65	1	107.59	7.52	0.01
Mg	P x C	0.56	2	107.49	0.79	0.46
Mg	C x S	0.73	1	107.88	2.08	0.15
Mn	Parentage (P)	0.68	2	110	2.21	0.11
Mn	Compartment (C)	98.3	1	110	643.39	<0.01
Mn	Scion (S)	0.28	1	110	1.86	0.18
Mn	P x C	0.63	2	110	2.06	0.13
Mn	C x S	0	1	110	0	1
Mo	Parentage (P)	1.29	2	96.19	1.67	0.19
Mo	Compartment (C)	71.95	1	95.64	185.95	<0.01
Mo	Scion (S)	0.5	1	109.14	1.28	0.26
Mo	P x C	2.58	2	109.89	3.33	0.04
Mo	C x S	0.12	1	108.57	0.3	0.58
Na	Parentage (P)	0.7	2	110	0.94	0.39
Na	Compartment (C)	72.03	1	110	192.66	<0.01
Na	Scion (S)	1.05	1	110	2.81	0.1
Na	P x C	0.66	2	110	0.88	0.42
Na	C x S	0.98	1	110	2.61	0.11
Ni	Parentage (P)	1.44	2	107.83	2.37	0.1
Ni	Compartment (C)	81.13	1	107.34	267.12	<0.01
Ni	Scion (S)	0.06	1	108.07	0.21	0.65
Ni	P x C	1.17	2	107.33	1.93	0.15
Ni	C x S	0.08	1	107.4	0.28	0.6
P	Parentage (P)	7.08	2	108.16	3.75	0.03
P	Compartment (C)	0.62	1	107.51	0.65	0.42
P	Scion (S)	1.57	1	108.25	1.67	0.2
P	P x C	0.17	2	107.51	0.09	0.91
P	C x S	0.51	1	107.54	0.54	0.46
Rb	Parentage (P)	1.03	2	107.41	0.6	0.55
Rb	Compartment (C)	7.82	1	107.94	9.15	<0.01
Rb	Scion (S)	4.7	1	107.24	5.49	0.02
Rb	P x C	2.16	2	107.11	1.26	0.29
Rb	C x S	2.73	1	107.75	3.19	0.08
Se	Parentage (P)	0.43	2	110	0.68	0.51
Se	Compartment (C)	80.84	1	110	254.41	<0.01
Se	Scion (S)	0.02	1	110	0.05	0.82
Se	P x C	0.67	2	110	1.05	0.35
Se	C x S	0.19	1	110	0.6	0.44
Sr	Parentage (P)	0.11	2	108.33	0.22	0.81
Sr	Compartment (C)	84.45	1	107.93	327.76	<0.01
Sr	Scion (S)	0	1	108.49	0.01	0.91
Sr	P x C	0.12	2	107.92	0.24	0.79
Sr	C x S	0.9	1	107.97	3.51	0.06
Zn	Parentage (P)	0.03	2	108.35	0.02	0.98
Zn	Compartment (C)	52.71	1	107.95	94.18	<0.01
Zn	Scion (S)	0.37	1	108.51	0.67	0.42
Zn	P x C	0.04	2	107.95	0.04	0.96
Zn	C x S	0.37	1	108	0.66	0.42

### Sheet: Table S5
	DF	SS	R2	P-value
Rootstock	9	0.431	0.17	0.231
Scion	1	0.042	0.017	0.437
Residual	49	2.055	0.813

### Sheet: Table S6
Genera	Mean per sample relative abundance	Occupancy
Rhizobium	30	1
Sphingomonas	8.51	1
Bacillus	6.64	1
Bradyrhizobium	6.11	1
Variovorax	4.28	1
Arthrobacter	3.68	1
Mesorhizobium	2.76	1
Streptomyces	2.66	1
Rhodococcus	2.35	1
Neorhizobium	1.98	1
Mycobacterium	1.73	0.95
Cupriavidus	1.69	0.97
Thermoleophilum	1.36	1
Inquilinus	1.25	1
Rhodospirillales unclassified	1.11	1
Pseudarthrobacter	0.71	0.95
Phyllobacterium	0.68	1
Paludisphaera	0.59	1
Rhodoplanes	0.47	0.97
Patulibacter	0.45	1
Kouleothrix	0.41	1

### Sheet: Table S7
Pathway	Mean per sample CPM
L-isoleucine biosynthesis I (from threonine)	16095.7
pyruvate fermentation to isobutanol (engineered)	16095.7
L-valine biosynthesis	16095.7
superpathway of branched chain amino acid biosynthesis	13678
L-isoleucine biosynthesis III	13567.9
adenosine deoxyribonucleotides de novo biosynthesis II	13258.4
guanosine deoxyribonucleotides de novo biosynthesis II	13258.4
superpathway of guanosine nucleotides de novo biosynthesis I	13082.5
guanosine ribonucleotides de novo biosynthesis	12232.8
superpathway of pyrimidine nucleobases salvage	12184.3
gondoate biosynthesis (anaerobic)	12179.3
adenosine ribonucleotides de novo biosynthesis	11594.2
superpathway of adenosine nucleotides de novo biosynthesis I	11210.3
superpathway of adenosine nucleotides de novo biosynthesis II	11105.4
superpathway of guanosine nucleotides de novo biosynthesis II	10829.1
fatty acid elongation -- saturated	10478.7
oleate biosynthesis IV (anaerobic)	10319.1
(5Z)-dodecenoate biosynthesis I	10222.4
cis-vaccenate biosynthesis	9988
5-aminoimidazole ribonucleotide biosynthesis II	9973.41
superpathway of 5-aminoimidazole ribonucleotide biosynthesis	9973.41
palmitoleate biosynthesis I (from (5Z)-dodec-5-enoate)	9823.23
TCA cycle I (prokaryotic)	9067.33
folate transformations II (plants)	8561.28
superpathway of purine nucleotides de novo biosynthesis I	8023.69
superpathway of L-isoleucine biosynthesis I	8019.01
stearate biosynthesis II (bacteria and plants)	7930.91
superpathway of L-serine and glycine biosynthesis I	7742.77
L-arginine biosynthesis IV (archaebacteria)	7711.23
L-arginine biosynthesis I (via L-ornithine)	7706.48
L-arginine biosynthesis II (acetyl cycle)	7578.82
pyrimidine deoxyribonucleotides de novo biosynthesis IV	7538.99
pentose phosphate pathway (non-oxidative branch) I	7413.81
L-histidine biosynthesis	7297.98
folate transformations III (E. coli)	7123.12
UMP biosynthesis I	7100.24
superpathway of pyrimidine ribonucleotides de novo biosynthesis	7031.33
TCA cycle V (2-oxoglutarate synthase)	7015.77
tRNA charging	6727.52
pyrimidine deoxyribonucleotide phosphorylation	6665.49
inosine 5'-phosphate degradation	6476.16
inosine-5'-phosphate biosynthesis II	6454.51
superpathway of aromatic amino acid biosynthesis	6439.46
L-lysine biosynthesis III	6403.54
phosphopantothenate biosynthesis I	6318.02
octanoyl-[acyl-carrier protein] biosynthesis (mitochondria, yeast)	6275.83
5-aminoimidazole ribonucleotide biosynthesis I	6266.32
inosine-5'-phosphate biosynthesis I	6243.5
L-lysine biosynthesis I	6231.33
L-ornithine biosynthesis I	6228.38
chorismate biosynthesis I	6221.18
superpathway of L-threonine biosynthesis	6188.87
TCA cycle IV (2-oxoglutarate decarboxylase)	6184.17
L-lysine biosynthesis VI	6170.73
chorismate biosynthesis from 3-dehydroquinate	6065.66
TCA cycle II (plants and fungi)	5990.83
superpathway of glyoxylate bypass and TCA	5974.39
glycolysis III (from glucose)	5929.51
glycolysis IV	5835.75
superpathway of L-lysine, L-threonine and L-methionine biosynthesis II	5835.36
adenine and adenosine salvage III	5823.73
superpathway of purine nucleotide salvage	5801.14
superpathway of acetyl-CoA biosynthesis	5659.82
assimilatory sulfate reduction I	5635.6
inosine-5'-phosphate biosynthesis III	5591.38
superpathway of glycolysis, pyruvate dehydrogenase, TCA, and glyoxylate bypass	5365.9
Rubisco shunt	5320.38
queuosine biosynthesis I (de novo)	5306.34
glycolysis I (from glucose 6-phosphate)	5210.09
superpathway of fatty acid biosynthesis initiation (E. coli)	5204.98
Calvin-Benson-Bassham cycle	5179.41
L-methionine biosynthesis III	5153.73
gluconeogenesis III	5124.57
glyoxylate cycle	5085.22
L-arginine biosynthesis III (via N-acetyl-L-citrulline)	5006.69
superpathway of coenzyme A biosynthesis III (mammals)	4990.05
superpathway of L-methionine biosynthesis (by sulfhydrylation)	4955.61
UDP-N-acetyl-D-glucosamine biosynthesis I	4936.04
tetrapyrrole biosynthesis II (from glycine)	4910.44
preQ0 biosynthesis	4902.75
peptidoglycan biosynthesis I (meso-diaminopimelate containing)	4658.72
UDP-N-acetylmuramoyl-pentapeptide biosynthesis I (meso-diaminopimelate containing)	4646.17
methylerythritol phosphate pathway I	4640.08
peptidoglycan biosynthesis III (mycobacteria)	4615.81
heme b biosynthesis I (aerobic)	4608.89
UDP-N-acetylmuramoyl-pentapeptide biosynthesis II (lysine-containing)	4605.39
glycolysis II (from fructose 6-phosphate)	4592.53
urea cycle	4580.89
tRNA processing	4493.75
L-citrulline biosynthesis	4475.21
superpathway of coenzyme A biosynthesis I (bacteria)	4426.62
gluconeogenesis I	4399.37
aerobic respiration I (cytochrome c)	4388.6
L-tryptophan biosynthesis	4386.74
anaerobic energy metabolism (invertebrates, cytosol)	4381.35
peptidoglycan maturation (meso-diaminopimelate containing)	4278.44
L-proline biosynthesis II (from arginine)	4233.99
C4 photosynthetic carbon assimilation cycle, PEPCK type	4218.61
dTDP-&beta;-L-rhamnose biosynthesis	4215.22
